# L1CAM signaling through planar cell polarity generates SOX2^+^ metastatic progenitors in lung adenocarcinoma

**DOI:** 10.1101/2025.08.22.671773

**Authors:** Jin Suk Park, Yasemin Kaygusuz, Carson Kenum, Lan He, Mohamed I. Gatie, Xueqian Zhuang, Roshan Sharma, Ronan Chaligné, Umesh K. Bhanot, Richard P. Koche, Tuomas Tammela, Anna-Katerina Hadjantonakis, Charles M. Rudin, Joan Massagué

## Abstract

Plasticity transitions during carcinoma progression generate fetal-like progenitor states with metastatic capacity. How these progenitors emerge and persist during tumor progression remains unknown. Here, we elucidate a process that drives the emergence of SOX2^+^ metastatic progenitors in lung adenocarcinomas (LUAD). LUAD cells in the tumor invasive front and distant metastases express the cell adhesion molecule L1CAM, a marker of regenerative epithelial progenitors and a mediator of cell-basement membrane and cell-cell interactions. L1CAM-mediated adhesion to perivascular basement membrane is known to stimulate the proliferation of extravasated micrometastatic cells. We now identify a distinct and broader role of L1CAM as promoter of the SOX2+ LUAD progenitor state. We show that L1CAM at cell-cell interfaces promotes the assembly of the planar cell polarity (PCP) complex in metastatic LUAD progenitors. L1CAM-dependent PCP acting through a non-canonical WNT signaling activates c-Jun, which cooperates with the chromatin remodeling factor CHD1 to drive *SOX2* expression and metastatic activity. This axis sustains the tumor-initiating and regenerative capacity of LUAD progenitor cells. By illuminating the role of L1CAM and PCP signaling in the generation of SOX2^+^ LUAD progenitors, our findings identify potential new targets to treat metastatic cancer.
