## Supplementary table 1 for "L1CAM signaling through planar cell polarity generates SOX2^+^ metastatic progenitors in lung adenocarcinoma"

### Sheet: Sheet1
Supplementary Table 1. Sequences for sgRNA oligos used in CRISPR-Cas9 mediated knockout
sgRNA
Gene ID	Origene ID	Vector type	Target sequence
L1CAM	KN411601G1	pCas-Guide CRISPR vector	TCATCACGGAACAGTCTCCA
L1CAM	KN411601G2	pCas-Guide CRISPR vector	CATCTGTGGGGAAGACAACC
CHD1	KN421575G1	pCas-Guide CRISPR vector	CTGACTGCCTGATTCAGATC
CHD1	KN421575G2	pCas-Guide CRISPR vector	TCAGCTCCATCAACTTTCGG
A statement from the manufacturer: The sequence below is cassette sequence only. The linear donor DNA also contains proprietary target sequence. LoxP-EF1A-tGFP-P2A-Puro-LoxP (2739 bp)
Linear donor DNA	Origene ID	Cassette sequence
For L1CAM	KN411601D	ATAACTTCGT ATAATGTATG CTATACGAAG TTATCGTGAG GCTCCGGTGC CCGTCAGTGG GCAGAGCGCA CATCGCCCAC AGTCCCCGAG AAGTTGGGGG GAGGGGTCGG CAATTGAACC GGTGCCTAGA GAAGGTGGCG CGGGGTAAAC TGGGAAAGTG ATGTCGTGTA CTGGCTCCGC CTTTTTCCCG AGGGTGGGGG AGAACCGTAT ATAAGTGCAG TAGTCGCCGT GAACGTTCTT TTTCGCAACG GGTTTGCCGC CAGAACACAG GTAAGTGCCG TGTGTGGTTC CCGCGGGCCT GGCCTCTTTA CGGGTTATGG CCCTTGCGTG CCTTGAATTA CTTCCACCTG GCTGCAGTAC GTG…
For CHD1	KN421575D	ATAACTTCGT ATAATGTATG CTATACGAAG TTATCGTGAG GCTCCGGTGC CCGTCAGTGG GCAGAGCGCA CATCGCCCAC AGTCCCCGAG AAGTTGGGGG GAGGGGTCGG CAATTGAACC GGTGCCTAGA GAAGGTGGCG CGGGGTAAAC TGGGAAAGTG ATGTCGTGTA CTGGCTCCGC CTTTTTCCCG AGGGTGGGGG AGAACCGTAT ATAAGTGCAG TAGTCGCCGT GAACGTTCTT TTTCGCAACG GGTTTGCCGC CAGAACACAG GTAAGTGCCG TGTGTGGTTC CCGCGGGCCT GGCCTCTTTA CGGGTTATGG CCCTTGCGTG CCTTGAATTA CTTCCACCTG GCTGCAGTAC GTG…
