## Supplementary table 2 for "L1CAM signaling through planar cell polarity generates SOX2^+^ metastatic progenitors in lung adenocarcinoma"

### Sheet: Sheet1
Supplementary Table 2. Sequences for SMARTvectors Mouse Inducible Lentiviral shRNA
Target gene	Horizon Discovery ID	Clone ID	Sequence
L1cam	V3SM11253-232342583	V3IMMMFR_12280233	CACCCGCTCATCTTGTTTG
L1cam	V3SM11253-234265790	V3IMMMFR_14203440	TAACATAGTAGGCATGCCG
Sox2	V3SM11253-231772706	V3IMMMFR_11710356	AAAAGTTTCCACTCCGCGC
Fzd6	V3SM11253-231292721	V3IMMMFR_11230371	TTCGCAACTCCATTTTCTC
