## Supplementary table 3 for "L1CAM signaling through planar cell polarity generates SOX2^+^ metastatic progenitors in lung adenocarcinoma"

### Sheet: Sheet1
Supplementary Table 3. qPCR probes and sequences
TaqMan mouse probes
Target gene	Brand	Probe ID
L1cam	Thermo Fisher	Mm00493049_m1
Gapdh	Thermo Fisher	Mm99999915_g2
Sox2	Thermo Fisher	Mm03053810_s1
Sox9	Thermo Fisher	Mm00448840_m1
Fzd6	Thermo Fisher	Mm00433387_m1
qPCR primer
Target gene	DNA oligo	Sequence
SOX2	Forward	GGGGAAAGTAGTTTGCTGCCT
SOX2	Backward	CCGCCGCCGATGATTGTTAT
